# SARS-CoV-2 infection triggers pro-atherogenic inflammatory responses in human coronary vessels

**DOI:** 10.1101/2023.08.14.553245

**Authors:** Natalia Eberhardt, Maria Gabriela Noval, Ravneet Kaur, Swathy Sajja, Letizia Amadori, Dayasagar Das, Burak Cilhoroz, O’Jay Stewart, Dawn M. Fernandez, Roza Shamailova, Andrea Vasquez Guillen, Sonia Jangra, Michael Schotsaert, Michael Gildea, Jonathan D. Newman, Peter Faries, Thomas Maldonado, Caron Rockman, Amy Rapkiewicz, Kenneth A. Stapleford, Navneet Narula, Kathryn J. Moore, Chiara Giannarelli

## Abstract

COVID-19 patients present higher risk for myocardial infarction (MI), acute coronary syndrome, and stroke for up to 1 year after SARS-CoV-2 infection. While the systemic inflammatory response to SARS-CoV-2 infection likely contributes to this increased cardiovascular risk, whether SARS-CoV-2 directly infects the coronary vasculature and attendant atherosclerotic plaques to locally promote inflammation remains unknown. Here, we report that SARS-CoV-2 viral RNA (vRNA) is detectable and replicates in coronary atherosclerotic lesions taken at autopsy from patients with severe COVID-19. SARS-CoV-2 localizes to plaque macrophages and shows a stronger tropism for arterial lesions compared to corresponding perivascular fat, correlating with the degree of macrophage infiltration. *In vitro* infection of human primary macrophages highlights that SARS-CoV-2 entry is increased in cholesterol-loaded macrophages (foam cells) and is dependent, in part, on neuropilin-1 (NRP-1). Furthermore, although viral replication is abortive, SARS-CoV-2 induces a robust inflammatory response that includes interleukins IL-6 and IL-1β, key cytokines known to trigger ischemic cardiovascular events. SARS-CoV-2 infection of human atherosclerotic vascular explants recapitulates the immune response seen in cultured macrophages, including pro-atherogenic cytokine secretion. Collectively, our data establish that SARS-CoV-2 infects macrophages in coronary atherosclerotic lesions, resulting in plaque inflammation that may promote acute CV complications and long-term risk for CV events.
