## Supplementary Tables 1-5 for "SARS-CoV-2 infection triggers pro-atherogenic inflammatory responses in human coronary vessels": Supplementary tables_preprint.xlsx

### Sheet: Supplementary Table S1
Supplementary Table S1. Demographics and clinical history of COVID-19 patients
	Demographic information				Clinical history
Subject #	Sex	Age	Race	Ethnicity	Height (cm)	Weight (kg)	BMI (kg/cm2)	Atherosclerosis	Hyperlipidemia	Prior Myocardial infarction	Prior Stroke	Hypertension	Diabetes mellitus	HbA1c (%)	Chronic kidney disease	Cardiac catheterization device placement	Cancer	Immunosuppresive medication	Heart failure	Ejection fraction (%)	PAD	Other diseases	Medications
1	male	59	Black or African American	not hispanic or latino	175.3	109.8	35.7	CAD	Yes	No	No	Yes	Type 2	9.7	Yes	No	No	No	Yes	preserved	No	osteoarthritis, COPD	CCB, Aspirin, Atorvastatin, Metroprolol
2	male	68	more than 1 race	not hispanic or latino	174	72.6	24	CAD	Yes	Yes	No	Yes	No	NA	No	Yes (stents, pacemaker, AICD)	Yes	Yes	No		No	stage IV esophageal adenocarcinoma, gout	aspirin, atorvastatin, eplerenone, pantoprazole, sacubitril-valsartan
3	male	74	white	not hispanic or latino	167.6	87.5	31.2	CAD	Yes	No	No	Yes	Type 2	6.3	No	Yes (pacemaker)	No	No	Yes	30% hyperthrofic obstructive cardiomyopathy	No	asthma	losartan, diltiazem, cefdinir, hydrochlorothiazide, rosuvastatin, metoprolol
4	female	84	unknown or not reported	unknown or not reported	149.9	90.6	40.3	CAD*	Yes	No	No	Yes	Type 2	NR	Yes	No	No	No	No		No	COPD, reumathoid artritis, asthma, osteosporosis, parathyroid adenoma	home-oxygen, apixaban, steroids
5	female	81	Black or African American	not hispanic or latino	166.6	72.8	26.2	CAD*	Yes	No	No	Yes	Type 2	NR	No	No	No	No	No		No	Cataratas, glaucoma, pheocromocytoma, primary hyperparathyroidism, hypothyroidsm, spinal stenosis	Unknown
6	male	49	unknown or not reported	unknown or not reported	177.8	95.3	33.9	CAD*	Yes	No	No	Yes	Prediabetes	NA	No	No	No	No	No		No	subdural hematoma (2006)	Unknown
7	male	67	unknown or not reported	unknown or not reported	165	89.2	32.6	CAD*	NR	No	No	Yes	Type 2	NR	Yes	Yes (LAD stent)	No	Yes	No		No	Kidney transplant (2020)	prednisone, mycophenolate mofetil
8	male	75	Black or African American	not hispanic or latino	160	107.7	42.51	CAD	Yes	No	Yes	Yes	Type 2	7.4	Yes	Yes (pacemaker, AICD)	No	No	No		Yes	end stage renal disease with hemodyalisis, sarcoidosis	insulin, carvedilol, mirtazapine, donepezil, amlodipine, astoravastatin, paricalcitol, sevelamer carbonate, aspirin, donepezil, heparin, sevelamer
AICD: Automated implantable cardioverter defibrillator; CCB: Calcium channel blockers; COPD: chronic obstructive pulmonary disease; HbA1c: Hemoglobin A1c; CAD: Coronary artery disease; LAD: left anterior descending artery; NA: not applicable; NR: not reported; PAD: peripheral artery disease; *CAD diagnosis at autopsy

### Sheet: Supplementary Table S2
Supplementary Table S2. Acute clinical manifestations and autopsy report information of COVID-19 patients
COVID-19 disease																	Autopsy report
Subject #	Days in hospital	COVID-19 NAAT confirmation	CT value PCR	Antibodies	Vaccination against COVID-19	Clinical acute pulmonary presentation	Saturation	O2 support	Ventilation support	SARS-Cov2 Pneumonia	Pathology report respiratory tract	Sepsis	Bacterial infection	Acute cardiovascular presentation	LVEF%	Troponin I (ng/ ml)	Heart weight (g)	Heart	Vasculature	Brain	COVID-19 treatment	Others
1	18	Positive	NR	NR	No	pulmonary embolism	NR	NR	NR		NA	No	NR	HFpEF	NR	NR		NA	NA	NA	rivaroxaban, heparin, metolazone,
	5	Positive	NR	NR	No	acute hypoxic respiratory failure, pneumonia	0.82	Yes	No		NA	No	NR	acute exacerbation of HFpEF	40-45%	<0.1		NA	NA	NA
	8	Negative	NA	NR	No	dyspnea	0.98	Yes	Yes	Yes	microthrombi, pulmonary infarcts, megakaryocyte infiltration, intra-alveolar hemosiderin loaded macrophages	No	NR	Congestive heart failure, inferior STEMI, severe mitral valve regurgitation	40-45%	0.06	760	posterior wall myocardial infarction, papillary muscle infarction and rupture, elevated megakaryocytes, foramen ovale	Moderate to severe calcific atherosclerosis in aorta, left circunflex artery occlusion 100%, LAD stenosis 50%, right coronaries 10% stenosis, paradoxical emboli in coronary artery branches secondary to patent foramen ovale	NA
2	16	Positive	20.2	NR	unknown	acute hypoxic respiratory failure, pneumonia	50-80%	Yes	Yes	Yes	necrotizing bronchoneumonia, acute neutrophilic infiltrates, alveolar damage	Yes	Klebsiella spp	type II myocardial infarction	0.35	0.17	410	moderate pericardiac fat, aortic valve with focal areas of calcification, serosanguineous pericardial fluid	Ulcerated atherosclerosis in the aorta, coronary calcifications, occlusion of stent in the left circumflex artery	NA	dexamethasone, remdesivir, convalescent plasma, tocilizumab, enoxaparin, antibiotics	acute kidney injury
3	13	Positive	NR	positive (anti NP IgG-postmortem) NR (IgM)	unknown	acute hypoxic respiratory failure, pneumonia	0.58	Yes	Yes	Yes	lvef	Yes	NR	type II myocardial infarction	0.3	0.39	645	left ventricle has subendocardial fibrosis, hypertrophic obstructive cardiomyopathy post-septal myectomy	Moderate atherosclerosis of aorta, RCA, LAD and right circumflex arteries < 5% occlusion	NA	dexamethasone, remdesivir, and tocilizumab
4	14	Positive	NR	NR	unknown	acute hypoxic respiratory failure, pneumonia	NA	Yes	Yes	Yes	pulmonary infarcts, intra-alveolar hemorrhage, pulmonary emphysema, alveolar damage, SARS-CoV-2 IHC +	No	Salmonella	No	NR	0.7	440	ventricular hypertrophy, ischemic changes and intersticial fibrosis, mild calcified mitral and aortic valves, atrial fibrillation, forman ovale is fused, right atrium dilated with subendocardial fibrosis, hypertrophic myocytes, lipofucsin deposition and focal interstitial fibrosis, aortic valve with calcification of aortic root	LAD 70% stenosis, RCA and left circumflex artery 50% stenosis, aorta moderate calcifications. calcified atherosclerosis and medial hypertrophy in right coronary and left anterior descending arteries	NA	monoclonal antibodies, steroids, and doxycycline	multiorgan failure
5	0	Positive	17.6	negative (IgG, IgA)	unknown	NA	NA	NR	No	Yes	microthrombi, hemorrhage, aspiration pneumonia with fungus and bacteria overgrowth, interstitial fibrosis, acute lung injury	No	NR	cardiac arrest, ROSC not achieved	NR	NR	475	concentric hypertrophy of left ventricle with histological findings of ischemic changes and myocyte hypertrophy	Moderate atherosclerosis in the descending aorta, RCA moderately dilated with less than 20% stenosis	NA	NR	incarcerated small bowel complicated with ischemia and necrosis
6	10	Positive	28.5	NR	unknown	acute hypoxic respiratory failure, pneumonia	0.65	Yes	Yes	Yes	microthrombi, interstitial fibrosis, organizing pneumonia, alveolar damage	No	NR	cardiac arrest due to spontaneous retroperitoneal bleeding	NR	NR	525	cardiac myocyte hypertrophy, mild ischemic changes in right and left ventricles, mitral and aortic valves heavily calcified. Neutrophilic infiltration are present in the ventricles.	moderate atherosclerosis of aorta and coronary arteries, Intimal thickening, atheroma and medial calcifications in LAD and RCA. LAD 20% stenosis, PDA 10% stenosis.	NA	dexamethasone, remdesivir, and tocilizumab, Lovenox, antibiotics
7	31	Positive	25.5	NR	unknown	acute respiratory distress syndrome	NR	Yes	Yes	Yes	pulmonary infarcts, organizing pneumonia, alverolar damage	No	NR	cardiac arrest due to acute respiratory distress syndrome, bradichardia progressing into asystole	55-60%	NR	550	ischemic changes with cardiac myocyte hypertrophy, loss of myocyte nuclei, and hypereosinophilia, LV hypertrophy, calcified mitral valve. Tricuspid and aortic valves with calcifications. Microvascular thrombi with megakaryocytes and interstitial edema	moderate aorta atherosclerosis, moderate atherosclerosis of coronaries arteries, LAD artery 40% stenosis, metal stent in proximal LAD, circumflex artery 30% stenosis, RCA is calcified 10% stenosis, PDA 10% stenosis.	NA	Azactam, Regeneron, Zithromax, Merrem, and Remdisivir, Valganciclovir, Lovenox	acute kidney injury
8	8	Positive	16.2	NR	No	Yes	0.6	Yes	Yes	Yes	acute bronchopneumonia, thrombi, hemosiderin macrophages, microaspiration pneumonia, SARS-CoV-2 IHC + alveolar macrophages and desquamated cells	Yes	E. faecalis, E. mirabilis, E. coli	Evolving hemorrhagic cerebral infarction, acute stroke with hemorraghe extending from old infarct right front lobe, large vessel oclussion on angiogram, NSTEMI secondary to demand ischemia	55%%	0.46	750	cardiomyocyte hypertrophy, dense pericardial adhesions, aortic valve calcifications, ischemic changes. Megakaryocytes are identified in the intersticium. Concentric left ventricular hypertrophy, trycuspid and mitral valve with calcifications. Aortic valve heavily calcified. Fibrinous epicarditis with adhesions with acute and chronic inflammatory cells and hemosiderin deposits.	Mild atherosclerosis of aorta and coronary arteries, LAD heavily calcified with 60% stenosis, circumflex artery heavily calcified with 75% stenosis, RCA heavily calcified with up to 70% stenosis, posterior descending artery also calcified with %30 stenosis.	Intraparenchymal hemorrhage with acute on chronic infarction is present in the right frontal lobe	clopidogrel, heparin, mirtazapine, renvela, coreg, atorvastatin, dexamethasone
CT: cycle threshold; HFpEF: Heart failure with preserved ejection fraction; LAD: left anterior descending artery; LVEF: Left Ventricular Ejection Fraction; NA: not applicable; NAAT: Nucleic Acid Amplification Tests; NSTEMI: Non-ST-Elevation Myocardial Infarction; NR: not reported; RCA: right coronary artery; ROSC: return of spontaneous circulation; PDA: posterior descending artery;

### Sheet: Supplementary Table S3
Supplementary Table S3. Histopathology classification and macrophage quantification of autoptic coronary tissue from patients with COVID-19
Coronary autopsy sample			Pathology analysis							Macrophage quantification
Patient	Sample number	Plaque ID	Plaque classification	Necrotic core	Lipid pool	Hemorrhage	Calcification	Thrombus recanalized	Adventitial inflammation	Total Area (µm2)	CD68 Area (µm2)	CD68+ area (%)
1	1	A1	Fibrocalcific		yes		yes			13112829	240643	1.83517
	2	A2	Fibroatheroma	yes		yes	yes	yes	yes	17405992	2303074	13.2315
	3	A4	Fibroatheroma	yes			yes		yes	6874547	221490	3.22189
2	4	B5	AIT							7691051	155022	2.01562
	5	B6	AIT							5661695	58427	1.03197
3	6	C13	PIT		yes				yes	14141744	240942	1.70376
	7	C14	PIT		yes		yes			12438901	181379	1.45816
	8	C15	PIT		yes		yes			10583694	137839	1.30237
	9	C16	AIT							7870370	78611	0.998822
4	10	D18	Fibrocalcific		yes		yes			12206013	139992	1.14691
	11	D19	AIT							2117704	50005	2.36128
	12	D20	Fibrocalcific				yes			7201043	157545	2.18781
5	13	E17	PIT		yes					11836146	233630	1.97387
	14	E18	PIT		yes		yes			3068988	21552	0.702251
	15	E19	PIT		yes		yes			4810293	110775	2.30287
6	16	F13 (1)	PIT				yes			11378254	221382	1.94566
	17	F13 (2)	PIT							9395769	412776	4.39321
	18	F13 (3)	PIT				yes			13577992	226251	1.66631
	19	F13 (4)	PIT		yes		yes		Yes	6828362	233182	3.4149
7	20	G13 (1)	Fibrocalcific				yes			NE	NE	NE
	21	G13 (2)	Fibrocalcific				yes			7663925	274855	3.58635
	22	G13 (3)	Fibrocalcific				yes			12099658	459078	3.79414
	23	G13 (4)	Fibroatheroma				yes		Yes	10109387	1060996	10.4952
	24	G18 (1)	Fibrocalcific	yes	yes		yes			471519	8253	1.7503
	25	G18 (2)	Fibrocalcific				yes			1318477	28400	2.154
8	26	H10 (1)	Fibrocalcific		Yes		yes		Yes	7726589	645762	8.35766
	27	H10 (2)	Fibrocalcific		Yes		yes		Yes	6267688	62049	0.989982
AIT: adaptive intimal thickening; PIT: pathological intimal thickening; NE: not evaluated

### Sheet: Supplementary Table S4
Supplementary Table S4. Clinical and demographical information of patients undergoing carotid endarterectomy
	Variable	Patient Cohort (n=10)
Basic Clinical Characteristics	Age (years) Median (min-max)	68.5 (62-83)
	Gender (male, %)	90
	Gender (female,%)	10
	Ethnicity
	hispanic or latino (%)	0
	non-hispanic or latino (%)	90
	not reported (%)	10
	Race
	white (%)	50
	african american (%)	20
	asian (%)	20
	more than one race/other (%)	10
	BMI (Kg/m2) Median (min-max)	25.6 (20.6-31.8)
	normal (%)	40
	overweight (%)	50
	obese (%)	10
	Tobacco use
	current (%)	0
	past (%)	40
	none (%)	60
Current Diagnoses	Hyperlipidemia (%)	90
	Primary Hypertension (%)	90
	Diabetes (%)	40
	COVID-19 (%)	0
Personal CV History	Carotid Stenosis
	symptomatic (<6 months) (%)	30
	asympthomatic (>6 months) (%)	70
	Prior Carotid Stent (%)	10
	TIA/Stroke (%)	40
	PCI (%)	50
	ACS (%)	20
	CABG (%)	30
	Atrial Fibrillation (%)	30
	Myocardial infarction (%)	20
	CAD (%)	70
	PAD (%)	20
	CVD (%)	70
BMI: body mass index; TIA: transient ischemic attack; PCI: percutaneous coronary intervention; ACS: acute coronary syndrome; CABG: coronary artery bypass graft surgery; CAD: coronary artery disease; PAD: peripheral artery disease; CVD: cerebrovascular disease; CV: cardiovascular disease

### Sheet: Supplementary Table S5
Table S5. List of antibodies, probes, fluorescent dyes and reagents
Antibodies, probes and reagents	Catalog Number	Company
LS Multiplex Reagent Kit	323800	ACD Biotechne
RNAscope LS 4-plex Ancillary Kit	322830	ACD Biotechne
BOND Dewax solution	AR9222	Leica Biosystems
BOND Epitope Retrieval Solution 2	AR9640	Leica Biosystems
RNAscope Probe LS 2.5 V-nCoV2019-S	848568	ACD Biotechne
RNAScope Probe LS 2.5 V-nCoV2019-S-sense	845708	ACD Biotechne
RNAScope LS 2.5 Hs-NRP1	424368	ACD Biotechne
RNAScope 2.5 LS Hs-CD68	560598	ACD Biotechne
RNAscope Probe- V-nCoV2019-S	848561	ACD Biotechne
RNAscope Probe - V-nCoV2019-S-sense	845701	ACD Biotechne
RNAscope Probe- Hs-NRP1	424361	ACD Biotechne
RNAscope Probe- Hs-ACTA2-O4	1083431	ACD Biotechne
RNAscope Multiplex Fluorescent V2 Assay	323100	ACD Biotechne
RNAScope 3-plex positive control probes	320861	ACD Biotechne
RNAScope 3-plex negative control probes	320871	ACD Biotechne
RNAscope Probe- V-nCoV2019-S Probe	848561	ACD Biotechne
RNAscope Multiplex Fluorescent Reagent Kit v2	323270	ACD Biotechne
Opal 520 Dye	FP1487001	Akoya Biosciences
Opal 570 Dye	FP11488001	Akoya Biosciences
Opal 620 Dye	FP1495001	Akoya Biosciences
Opal 690 Dye	FP1497001	Akoya Biosciences
ProLong Gold antifade mountant	P36930	Thermo Fisher Scientific
RNAscope Wash buffer reagents	310091	ACD Biotechne
RNAscope Multiplex TSA buffer	322809	ACD Biotechne
InkJet Plus Microscope Slides	22-042-924	Fisher Scientific
Mouse anti-human CD68 (KP1)	760-2037	Ventana Medical Systems
Cell Conditioner 1	950-224	Ventana Medical Systems
ultraView Universal DAB Detection Kit	760-500	Ventana Medical Systems
Hematoxylin II	790-2208	Ventana Medical Systems
Bluing Reagent	760-2037	Ventana Medical Systems
Permount Mounting Medium	SP15-100	Fisher Scientific
Human Neuropilin-1 Antibody	AF3870	R&D Systems
CD68 Monoclonal Antibody (KP1), eBioscience	14-0688-82	Invitrogen
Goat anti-Mouse IgG (H+L) Highly Cross-Adsorbed Secondary Antibody, Alexa Fluor™ 594	A11032	Invitrogen
ACTA2/smooth muscle actin Polyclonal Antibody	14395-1-AP	Proteintech
Donkey anti-Sheep IgG (H+L) Cross-Adsorbed Secondary Antibody, Alexa Fluor™ 594	A-11016	Invitrogen
Goat anti-Rabbit IgG (H+L) Cross-Adsorbed Secondary Antibody, Alexa Fluor™ 488	A-11008	Invitrogen
Goat anti-Mouse IgG (H+L) Cross-Adsorbed Secondary Antibody, Alexa Fluor™ 488	A-11001	Invitrogen
anti-SARS-CoV-2 Nucleocapsid Antibody clone 1C7	10-605	ProScience
goat anti-mouse Alexa Fluor 488	A11001	Invitrogen
TrueBlack Lipofuscin Autofluorescence Quencher (Biotium, Cat# )	23007	Biotium
Fluoromount G	10001	Southern Biotech
Dulbecco’s modified Eagle’s medium	11-855-092	Gibco
Bovine fetal serum	10082147	Gibco
collagenase type IV	C5138	Sigma Aldrich
DNase I	DN25	Sigma Aldrich
Hyaluronidase	H3506	Sigma Aldrich
Collagenase type XI	C7657	Sigma Aldrich
Collagenase type II	C6885	Sigma Aldrich
Sterile Cell Strainers 40μm	22363547	Fisher Scientific
Sterile Cell Strainers 70μm	22363548	Fisher Scientific
EasySep Dead Cell Removal (Annexin V) kit	17899	StemCell Technologies
EasySep Release Human CD45 positive selection kit	100-0105	StemCell Technologies
Chromium Next GEM Single Cell 3ʹ Kit v3.1, 16 rxns	PN-1000268	10X Genomics
Dual Index Kit TT Set A, 96 rxn	PN-1000215	10X Genomics
Chromium Next GEM Chip G Single Cell Kit, 16 rxns	PN-100127	10X Genomics
Qubit dsDNA HS assay fluorometric assay	Q32851	Qiagen
Cercopithecus aethiops Kidney Epithelial Cells- Vero E6	CRL-1586	ATCC
Cercopithecus aethiops Kidney Epithelial Cells Expressing Transmembrane Protease, Serine 2 and Human Angiotensin-Converting Enzyme 2 (Vero E6-TMPRSS2-T2A-ACE2)	NR-54970	BEI Resources
Maxima H minus-strand kit	K1652	Thermo Fisher Scientific
Nucleospin PCR and Gel extraction kit	740610	Macherey-Nagel
Dulbecco’s modified Eagle’s medium	10-013-CV	Corning
Puromycin, 10 mg/ml in distilled water, sterile-filtered	AAJ67236XF	Thermo Fisher Scientific
Trypsin, TPCK	20233	Thermo Fisher Scientific
OxLDL	L34357	Invitrogen
DiI Ox-LDL	L34358	Invitrogen
Cholesterol-Water Soluble (Cholesterol–methyl-β-cyclodextrin)	C4951	Sigma Aldrich
Oil Red O	O0625	Sigma Aldrich
Hematoxylin Harris formulation	R3530000	RICCA Chemical Company
Recombinant Human M-CSF	300-25	PreProtech
Human Peripheral Blood Monocytes, Frozen	200-0167	StemCell Technologies
Human Aortic Smooth Muscle Cells (HAoSMC)	C-12533	Promocell
Smooth Muscle Cell Growth Medium 2 Kit	C-22162	Promocell
Falcon Chambered Cell Culture Slides	354114	Falcon
EG 00229 trifluoroacetate	6986	Tocris
10% Buffered Formalin, Fisher HealthCare	23-305510	Protocol
CryoStor CS10 Cell freezing media	210102	BioLife solutions
Crystal Violet	B21932-22	Thermo Fisher Scientific
PCR grade intermediate melting agarose	BP2410-100	Fisher Scientific
TRIzol Reagent	15596026	Invitrogen
QIAzol Lysis Reagent	79306	Qiagen
RNAeasy Mini kit	74104	Qiagen
Direct-zol RNA Microprep Kits	R2062	Zymo Research
High-capacity RNA-to-cDNA	4388950	Applied Biosystems
TaqMan Fast Advanced Master Mix	44-445-57	Applied Biosystems
Taqman assay SARS-CoV-2 N gene	Vi07918637_s1	Applied Biosystems
Taqman assay- human 18S rRNA	Hs99999901_s1	Applied Biosystems
Taqman assay- human NRP1	Hs00826128_m1	Applied Biosystems
Taqman assay- human GAPDH	Hs03929097_g1	Applied Biosystems
Opti-MEM Reduced Serum Medium	31985070	Gibco
Lipofectamine RNAiMAX Transfection Reagent	13778100	Invitrogen
AllStars Negative Control siRNA	1027280	Qiagen
FlexiTube GeneSolution GS8829 for NRP1	1027416	Qiagen
RIPA buffer	89900	Thermo Fisher Scientific
Pierce BCA Protein Assay Kit	23227	Thermo Fisher Scientific
anti-NRP1 rabbit monoclonal antibody	3725	Cell Signaling
anti-β-actin mouse monoclonal antibody	A2228	Sigma Aldrich
Anti-rabbit HRP conjugated antibody	042-206	Protein Simple
anti-mouse HRP conjugated antibody	031-108	Protein Simple
Phosphatase and Protease inhibitor cocktail (100X)	78440	Thermo Fisher Scientific
Bio-Plex Pro Human Cytokine Screening Panel, 48-Plex	12007283	BioRad
TGF beta-1 Human ELISA Kit	BMS249-4	Invitrogen
Caspase 8/FLICE Human ELISA Kit	BMS2024	Invitrogen
Human Coagulation Factor III/Tissue Factor Quantikine ELISA	DCF300	R&D Systems
Illumina stranded mRNA Preparation and Ligation	20020595	Illumina
RNA 6000 Nano Kit	5067-1511	Agilent
RNA 6000 Pico Kit	5065-4401	Agilent
Revelo RNA-Seq High Sensitivity library preparation kit	30201359	Tecan
KAPA library Quantification kit	KK4824	Roche
NovaSeq 6000 S1 Reagent Kit v1.5 (100 cycles)	20028319	Illumina
EMbed 812 embedding media	14120	Electron microscopy Sciences
